# Pivotal roles of *Plasmodium falciparum* lysophospholipid acyltransferase 1 in cell cycle progression and cytostome internalization

**DOI:** 10.1101/2024.01.13.575495

**Authors:** Junpei Fukumoto, Minako Yoshida, Suzumi M. Tokuoka, Eri Saki H. Hayakawa, Shinya Miyazaki, Takaya Sakura, Daniel Ken Inaoka, Kiyoshi Kita, Jiro Usukura, Hideo Shindou, Fuyuki Tokumasu

## Abstract

The rapid intraerythrocytic replication of *Plasmodium falciparum*, a deadly species of malaria parasite, requires a quick but constant supply of phospholipids to support marked cell membrane expansion. In the malarial parasite, many enzymes functioning in phospholipid synthesis pathway have not been identified or characterized. Here, we identified *P. falciparum* lysophospholipid acyltransferase 1 (PfLPLAT1) and showed that PfLPLAT1 is vital for asexual parasite cell cycle progression and cytostome internalization. Deficiency in PfLPLAT1 resulted in decreased parasitemia and prevented transition to the schizont stage. Parasites lacking PfLPLAT1 also exhibited distinctive omega-shaped vacuoles, indicating disrupted cytostome function. Transcriptomic analyses suggested that this deficiency impacted DNA replication and cell cycle regulation. Mass spectrometry-based enzyme assay and lipidomic analysis demonstrated that recombinant PfLPLAT1 exhibited lysophospholipid acyltransferase activity with a preference for unsaturated fatty acids as its acyl donors and lysophosphatidic acids as an acceptor, with its conditional knockout leading to abnormal lipid composition and marked morphological and developmental changes including stage arrest. These findings highlight PfLPLAT1 as a potential target for antimalarial therapy, particularly due to its unique role and divergence from human orthologs.
