## Supplementary material for "Pivotal roles of *Plasmodium falciparum* lysophospholipid acyltransferase 1 in cell cycle progression and cytostome internalization": Table S1

### Sheet: Primer list
Name	Sequence (from 5' to 3')	Forward/Reverse	Description
gPflplat1_F	ATAGAATACTCGCGGGCGGCCGCATGGAAATTGATGTAAAGAAAAAATATAAACATAGCA	Forward primer with homology arm	For amplifying Pflplat1 from NF54::DiCre genome to create pSLI-Pflplat1-LoxP-3×2A-HA
gPflplat1_R	AAACAAAATTGTATTTGTTGGTTCATATTTCTT	Reverse primer	For amplifying Pflplat1 from NF54::DiCre genome to create pSLI-Pflplat1-LoxP-3×2A-HA
recPflplat1_F	AATACAATTTTGTTTGTAAATAAAAAAAATAATATACAATAACTTCGTATAGCA	Forward primer with homology arm	For amplifying recodonised Pflplat1 from synthetic sequence to create pSLI-Pflplat1-LoxP-3×2A-HA
recPflplat1_R	TCCTCTTCCTTCTCCACGCGTCGCGTAATCCGGTACATCGTAT	Reverse primer	For amplifying recodonised Pflplat1 from synthetic sequence to create pSLI-Pflplat1-LoxP-3×2A-HA
Pflplat1_genotype_F1	ATCATTGTAACATAGCATAATATATAACATATTATAGTTTTAAGAAGT	Forward primer	For diagnostic PCR (describe as f1 in Figure 3 )
Pflplat1_genotype_R1	CTGATTTAAATAATTGCAAATGTCCCTGAACAGATCTTGTACCTTC	Reverse primer	For diagnostic PCR (describe as r1 in Figure 3 )
Pflplat1_genotype_F2	CTAATTCAACAAGAATTGGGACAACTCCAGTGA	Forward primer	For diagnostic PCR (describe as f2 in Figure 3 )
Pflplat1_genotype_R2	CTATGACCATGATTACGCCAAGCTATTTAGGT	Reverse primer	For diagnostic PCR (describe as r2 in Figure 3 )
Pflplat1comp_F	TATTTTTTTTCTTCCCACATTTCGAATAAACTCGAGATGGAAATTGATGTAAAGAAAAAATATAAAC	Forward primer with homology arm	For amplifying Pflplat1 from NF54::DiCre cDNA to create phsp86-Pflplat1-myc
Pflplat1comp_R	CGAACATTAAGCTGCCATATCCTTAATTAAGTCGACTTACAGGTCCTCCTCAGAAATTAAC	Reverse primer with homology arm	For amplifying Pflplat1 from NF54::DiCre cDNA to create phsp86-Pflplat1-myc
